# Evolution of gene expression across species and specialized zooids in Siphonophora

**DOI:** 10.1101/2021.07.30.454354

**Authors:** Catriona Munro, Felipe Zapata, Mark Howison, Stefan Siebert, Casey W. Dunn

## Abstract

**Background:** Siphonophores are complex colonial animals, consisting of asexually-produced bodies (called zooids) that are functionally specialized for specific tasks, including feeding, swimming, and sexual reproduction. Though this extreme functional specialization has captivated biologists for generations, its genomic underpinnings remain unknown. We use RNA-seq to investigate gene expression patterns in five zooids and one specialized tissue (pneumatophore) across seven siphonophore species. Analyses of gene expression across species present several challenges, including identification of comparable expression changes on gene trees with complex histories of speciation, duplication, and loss. Here, we conduct three analyses of expression. First, we examine gene expression within species. Then, we conduct classical analyses examining expression patterns between species. Lastly, we introduce Speciation Branch Filtering, which allows us to examine the evolution of expression in a phylogenetic framework.

**Results:** Within and across species, we identified hundreds of zooid-specific and species-specific genes, as well as a number of putative transcription factors showing differential expression in particular zooids and developmental stages. We found that gene expression patterns tended to be largely consistent in zooids with the same function across species, but also some large lineage-specific shifts in gene expression.

**Conclusions:** Our findings show that patterns of gene expression have the potential to define zooids in colonial organisms. We also show that traditional analyses of the evolution of gene expression focus on the tips of gene phylogenies, identifying large-scale expression patterns that are zooid or species variable. The new explicit phylogenetic approach we propose here focuses on branches (not tips) offering a deeper evolutionary perspective into specific changes in gene expression within zooids along all branches of the gene (and species) trees.
