## Supplementary file 10 for "Evolution of gene expression across species and specialized zooids in Siphonophora"

Sample Number	organism	collection date	geo_loc_name	depth	lat_lon	specimen voucher	Catalog no.	location
spec.-1	Bargmannia elongata	19-May-14	USA:Pacific Ocean, Monterey Bay, CA	882	35.833 N 122.667 W	D611-SS10	YPM No. 107003	IZ25.T07.S02
spec.-2	Bargmannia elongata	19-May-14	USA:Pacific Ocean, Monterey Bay, CA	1030	35.741 N 122.749 W	D612-SS8
spec.-3	Bargmannia elongata	20-Sep-14	USA:Pacific Ocean, Monterey Bay, CA	557	35.49 N 124.0 W	D667-SS8	YPM No. 107002	IZ25.T07.S05
spec.-1	Diphyes dispar	17-Sep-14	USA:Pacific Ocean, Monterey Bay, CA	30	35.933 N 122.933 W	BW1-2	YPM No. 106665	IZ25.T07.S05
spec.-2	Diphyes dispar	17-Sep-14	USA:Pacific Ocean, Monterey Bay, CA	30	35.933 N 122.933 W	BW1-3	YPM No. 107011
spec.-3	Diphyes dispar	17-Sep-14	USA:Pacific Ocean, Monterey Bay, CA	30	35.933 N 122.933 W	BW1-5	YPM No. 107012	IZ25.T07.S05
spec.-1	Frillagalma vityazi	22-May-14	USA:Pacific Ocean, Monterey Bay, CA	471	33.520 N 122.524 W	D614-D1	YPM No. 107005	IZ25.T07.S02
spec.-2	Frillagalma vityazi	19-Sep-14	USA:Pacific Ocean, Monterey Bay, CA	500	36.250 N 123.166 W	D666-D11	YPM No. 107004	IZ25.T07.S05
spec.-3	Frillagalma vityazi	18-Sep-14	USA:Pacific Ocean, Monterey Bay, CA	425	36.599 N 122.150 W	D665-D4	YPM No. 106625	IZ25.T07.S05
spec.-1	Apolemia lanosa	19-May-14	USA:Pacific Ocean, Monterey Bay, CA	1031	35.741 N 122.749 W	D612-D12	YPM No. 107007	IZ25.T07.S02
spec.-2	Apolemia lanosa	21-May-14	USA:Pacific Ocean, Monterey Bay, CA	1049	35.741 N 122.749 W	D614-D2	YPM No. 106697	IZ25.T07.S02
spec.-1	Nanomia bijuga	22-May-14	USA:Pacific Ocean, Monterey Bay, CA	309	33.520 N 122.524 W	D614-SS12	YPM No. 107008	IZ25.T07.S02
spec.-2	Nanomia bijuga	21-May-14	USA:Pacific Ocean, Monterey Bay, CA	277	35.500 N 123.867 W	D613-SS12	YPM No. 107009	IZ25.T07.S02
spec.-3	Nanomia bijuga	18-Sep-14	USA:Pacific Ocean, Monterey Bay, CA	226	36.599 N 122.150 W	D665-D10	YPM No. 107006	IZ25.T07.S05
spec.-1	Physalia physalis	3-Mar-16	USA:Atlantic Ocean, Galveston, TX	0	29.25 N 94.84 W	TX044	YPM No. 107001	IZ25.T05.S07
spec.-2	Physalia physalis	3-Mar-16	USA:Atlantic Ocean, Galveston, TX	0	29.25 N 94.84 W	TX046	YPM No. 106936	IZ25.T05.S07
spec.-3	Physalia physalis	3-Mar-16	USA:Atlantic Ocean, Galveston, TX	0	29.25 N 94.84 W	TX049	YPM No. 106938	IZ25.T05.S07
spec.-1	Agalma elegans	19-Sep-14	USA:Pacific Ocean, Monterey Bay, CA	30	36.250 N 123.166 W	D666-BW-3
spec.-2	Agalma elegans	19-Sep-14	USA:Pacific Ocean, Monterey Bay, CA	30	36.250 N 123.166 W	D666-BW-2
spec.-3	Agalma elegans	19-Sep-14	USA:Pacific Ocean, Monterey Bay, CA	30	36.250 N 123.166 W	D666-BW-4
